# stem.MAP: Identification of cell-type-specific protein complexes in mammalian embryonic stem cells

**DOI:** 10.64898/2026.11.04.764359

**Authors:** Akshaya Rajaraman, Samantha N. Fischer, Miles D. Woodcock-Girard, Riddhiman K. Garge, Kevin Drew

## Abstract

Protein complexes carry out critical functions during development. Mapping cell-type-specific protein complexes in early embryogenesis is essential for uncovering the molecular mechanisms of embryonic development. We unfortunately currently lack a catalog of protein complexes specific for embryogenesis including embryonic stem cells. Here we develop a proteomics-based machine learning workflow to predict protein complexes present in mouse embryonic stem cells (mESC). Our method integrates data from a cell-type agnostic protein complex resource with co-fractionation mass spectrometry (CF-MS) experiments on mESC. Our resource, stem.MAP, identifies 3,986 complexes encompassing ∼133,000 unique interactions, and 8,616 proteins. stem.MAP captures variant complexes critical for stem cell function including the PRC2, BAF and NuRD complexes. stem.MAP also discriminates mutually exclusive interactions specific to embryonic stem cells (e.g. Eif4ebp2 - Eif4e). Finally we observe 1,388 high confidence stem.MAP interactions found only in mESC CF-MS data, many with support from AlphaFold modeling and a gastruloid coregulation network. We make stem.MAP protein complexes available through our web resource: stem.proteincomplexes.org. We anticipate stem.MAP will be beneficial to the study of early development and we expect our proteomics-based machine learning workflow to be applicable to the creation of any context-specific protein interaction network.
