## Supplemental Table 1 for "stem.MAP: Identification of cell-type-specific protein complexes in mammalian embryonic stem cells"

### Sheet: Overview
stem.MAP — AutoGluon Model Leaderboard
Performance of the machine learning models trained by AutoGluon to score stem.MAP protein pairs, evaluated by balanced accuracy.
Tab	Rows	Description
Leaderboard	14	One row per model, sorted by score_test (highest first). WeightedEnsemble_L2 (shown in bold) is the final model used for stem.MAP predictions.
Training used 10,279 labeled protein pairs; AutoGluon held out 10% (1,028 pairs) as the validation split (score_val) and trained on the remaining 9,251. score_test is computed on the stem.MAP leave-out test set (219,042 pairs).
Final Model Test Performance (WeightedEnsemble_L2)
Metric	Value
balanced_accuracy	0.875864
accuracy	0.986131
mcc	0.57364
f1	0.558559
precision	0.440523
recall	0.763001
Column Descriptions		Definitions follow the AutoGluon documentation: https://auto.gluon.ai/stable/api/autogluon.tabular.TabularPredictor.leaderboard.html
Column	Description
Rank	Rank by score_test (1 = highest).
model	Name of the AutoGluon model.
score_test	Balanced accuracy on the stem.MAP leave-out test set (219,042 protein pairs).
score_val	Balanced accuracy on the validation split AutoGluon held out from the training data (10%; 1,028 of 10,279 pairs).
pred_time_test	End-to-end inference time on the test set (seconds), including base models for stacked ensembles.
pred_time_val	End-to-end inference time on the validation split (seconds), including base models for stacked ensembles.
fit_time	End-to-end training time (seconds), including base models for stacked ensembles.
pred_time_test_marginal	Inference time on the test set (seconds), excluding the model's base models.
pred_time_val_marginal	Inference time on the validation split (seconds), excluding the model's base models.
fit_time_marginal	Training time (seconds), excluding the model's base models.
stack_level	Stacking level: 1 = base model; 2 = ensemble built from level-1 models.
can_infer	Whether the model can make predictions on new data.
fit_order	Order in which the model was trained.

### Sheet: Leaderboard
Rank	model	score_test	score_val	pred_time_test	pred_time_val	fit_time	pred_time_test_marginal	pred_time_val_marginal	fit_time_marginal	stack_level	can_infer	fit_order
1	XGBoost	0.879443	0.971332	0.065315	0.005089	0.700071	0.065315	0.005089	0.700071	1	TRUE	11
2	LightGBM	0.879003	0.981111	0.037724	0.003228	1.03599	0.037724	0.003228	1.03599	1	TRUE	4
3	WeightedEnsemble_L2	0.875864	0.981677	0.57277	0.015407	17.4973	0.004857	0.002087	0.7753	2	TRUE	14
4	RandomForestGini	0.8757	0.958105	0.281775	0.187311	1.37848	0.281775	0.187311	1.37848	1	TRUE	5
5	NeuralNetTorch	0.869797	0.973082	0.53019	0.010092	15.686	0.53019	0.010092	15.686	1	TRUE	12
6	NeuralNetFastAI	0.869314	0.950592	1.95979	0.015977	7.05549	1.95979	0.015977	7.05549	1	TRUE	10
7	ExtraTreesGini	0.86767	0.96037	0.287958	0.189226	1.50372	0.287958	0.189226	1.50372	1	TRUE	8
8	ExtraTreesEntr	0.866565	0.956922	0.309229	0.206545	1.50636	0.309229	0.206545	1.50636	1	TRUE	9
9	RandomForestEntr	0.86578	0.96212	0.291039	0.169958	1.29572	0.291039	0.169958	1.29572	1	TRUE	6
10	LightGBMLarge	0.863061	0.967884	0.081418	0.002984	2.14283	0.081418	0.002984	2.14283	1	TRUE	13
11	CatBoost	0.86082	0.970766	0.028669	0.007471	1.544	0.028669	0.007471	1.544	1	TRUE	7
12	KNeighborsUnif	0.855574	0.943129	3.03322	0.059278	0.156419	3.03322	0.059278	0.156419	1	TRUE	1
13	LightGBMXT	0.855525	0.967884	0.150144	0.003093	1.21969	0.150144	0.003093	1.21969	1	TRUE	3
14	KNeighborsDist	0.854955	0.942563	0.703199	0.058146	0.159902	0.703199	0.058146	0.159902	1	TRUE	2
