## Supplemental Table 8 for "stem.MAP: Identification of cell-type-specific protein complexes in mammalian embryonic stem cells"

### Sheet: Overview
stem.MAP — Gastruloid co-regulation network correlation score for pairs Without hu.MAP3.0 Priors
Correlation values from the gastruloid network from Garge et al., 2026 for pairs with 0.9 and above stem.MAP confidence scores.
Tab	Rows	Description
Garge et al protein pairs with stem.MAP corregulation network	63	Number of proteins pairs with a stem.MAP score of 0.9 and above and their respective correlation scores
Column Descriptions
Column	Description
ID1	Uniprot ID of protein 1
ID2	Uniprot ID of protein 2
stemmap_score	stem.MAP confidence of prediction
Gene_name_ID1_human	Human primary gene name of protein 1
Gene_name_ID2_human	Human primary gene name of protein 2
Gene_name_ID1_mouse	Mouse primary gene name of protein 1
Gene_name_ID2_mouse	Mouse primary gene name of protein 2
Pearson_R	Pearson correlation coefficients
pval	P value of correlation value calculated from a null distribution of correlation coefficients from permuted sample labels.
qval	FDR (Benjamini-Hochberg) adjusted p-value

### Sheet: no_priors_stemmap_x_ms_corr_had
ID1	ID2	stemmap_score	ID1_human_gene	ID2_human_gene	ID1_mouse_gene	ID2_mouse_gene	Pearson_R	pval	qval
O95155	Q9UNS1	0.94	UBE4B	TIMELESS	Ube4b	Timeless	0.97933	1.57e-12	4.72e-10
O75884	P61081	0.93	RBBP9	UBE2M	Rbbp9	Ube2m	0.966599	7.01e-11	6.56e-09
P35606	Q15018	0.93	COPB2	ABRAXAS2	Copb2	Abraxas2	0.954229	8.39e-10	4.01e-08
P53621	Q15018	0.93	COPA	ABRAXAS2	Copa	Abraxas2	0.96118	2.3e-10	1.55e-08
P51398	Q9BRJ2	0.93	DAP3	MRPL45	Dap3	Mrpl45	0.992139	7.16e-16	4.04e-12
Q9BRJ2	Q9BYD1	0.93	MRPL45	MRPL13	Mrpl45	Mrpl13	0.992559	4.61e-16	3.19e-12
Q9BRJ2	Q9NYK5	0.93	MRPL45	MRPL39	Mrpl45	Mrpl39	0.983161	3.08e-13	1.61e-10
P16219	P23378	0.92	ACADS	GLDC	Acads	Gldc	0.95167	1.29e-09	5.51e-08
P48506	P53041	0.92	GCLC	PPP5C	Gclc	Ppp5c	0.966002	8.07e-11	7.25e-09
P55039	Q7L1Q6	0.92	DRG2	BZW1	Drg2	Bzw1	0.983498	2.63e-13	1.45e-10
P04818	Q8TCF1	0.92	TYMS	ZFAND1	Tyms	Zfand1	0.978513	2.14e-12	5.8e-10
P09001	Q9BRJ2	0.92	MRPL3	MRPL45	Mrpl3	Mrpl45	0.991858	9.47e-16	4.75e-12
P82650	Q9BRJ2	0.92	MRPS22	MRPL45	Mrps22	Mrpl45	0.991379	1.49e-15	6.16e-12
P82673	Q9BRJ2	0.92	MRPS35	MRPL45	Mrps35	Mrpl45	0.990295	3.84e-15	1.07e-11
P82930	Q9BRJ2	0.92	MRPS34	MRPL45	Mrps34	Mrpl45	0.97678	3.95e-12	8.78e-10
Q14197	Q9BRJ2	0.92	MRPL58	MRPL45	Mrpl58	Mrpl45	0.955987	6.17e-10	3.19e-08
Q16540	Q9BRJ2	0.92	MRPL23	MRPL45	Mrpl23	Mrpl45	0.979989	1.21e-12	3.97e-10
Q9BRJ2	Q9BYD2	0.92	MRPL45	MRPL9	Mrpl45	Mrpl9	0.977732	2.84e-12	7e-10
Q9BRJ2	Q9H0U6	0.92	MRPL45	MRPL18	Mrpl45	Mrpl18	0.96172	2.06e-10	1.43e-08
O15357	Q9NY27	0.92	INPPL1	PPP4R2	Inppl1	Ppp4r2	0.961034	2.36e-10	1.58e-08
O14562	Q9P2W1	0.92	UBFD1	PSMC3IP	Ubfd1	Psmc3ip	0.978869	1.87e-12	5.31e-10
Q9BRJ2	Q9Y2R9	0.92	MRPL45	MRPS7	Mrpl45	Mrps7	0.982764	3.71e-13	1.82e-10
P08397	Q9Y376	0.92	HMBS	CAB39	Hmbs	Cab39	0.958885	3.61e-10	2.15e-08
Q8TB52	Q9Y5B0	0.92	FBXO30	CTDP1	Fbxo30	Ctdp1	0.950737	1.49e-09	6.16e-08
P54922	Q9Y696	0.92	ADPRH	CLIC4	Adprh	Clic4	0.950207	1.62e-09	6.56e-08
P56524	Q06547	0.91	HDAC4	GABPB1	Hdac4	Gabpb1	0.975978	5.17e-12	1.05e-09
P34896	Q7Z2Z2	0.91	SHMT1	EFL1	Shmt1	Efl1	0.956942	5.19e-10	2.81e-08
P15170	Q7Z4Q2	0.91	GSPT1	HEATR3	Gspt1	Heatr3	0.97518	6.7e-12	1.26e-09
Q01433	Q7Z6J9	0.91	AMPD2	TSEN54	Ampd2	Tsen54	0.98074	8.96e-13	3.25e-10
O95801	Q92696	0.91	TTC4	RABGGTA	Ttc4	Rabggta	0.973215	1.22e-11	1.91e-09
P49406	Q9BRJ2	0.91	MRPL19	MRPL45	Mrpl19	Mrpl45	0.991516	1.31e-15	5.74e-12
Q92665	Q9BRJ2	0.91	MRPS31	MRPL45	Mrps31	Mrpl45	0.994496	4.16e-17	8.62e-13
Q96EL2	Q9BRJ2	0.91	MRPS24	MRPL45	Mrps24	Mrpl45	0.978998	1.78e-12	5.14e-10
P53041	Q9HD15	0.91	PPP5C	SRA1	Ppp5c	Sra1	0.975923	5.27e-12	1.07e-09
Q9H444	Q9HD15	0.91	CHMP4B	SRA1	Chmp4b	Sra1	0.958302	4.03e-10	2.33e-08
Q9BRJ2	Q9NRX2	0.91	MRPL45	MRPL17	Mrpl45	Mrpl17	0.994639	3.38e-17	7.69e-13
Q9BRT9	Q9NVM4	0.91	GINS4	PRMT7	Gins4	Prmt7	0.972359	1.57e-11	2.27e-09
Q9BRJ2	Q9NWU5	0.91	MRPL45	MRPL22	Mrpl45	Mrpl22	0.962487	1.75e-10	1.27e-08
P20839	Q9Y303	0.91	IMPDH1	AMDHD2	Impdh1	Amdhd2	0.966265	7.59e-11	6.94e-09
P08397	Q9Y508	0.91	HMBS	RNF114	Hmbs	Rnf114	0.967766	5.3e-11	5.37e-09
P14324	P35813	0.9	FDPS	PPM1A	Fdps	Ppm1a	0.977868	2.7e-12	6.78e-10
P09493	P67936	0.9	TPM1	TPM4	Tpm1	Tpm4	0.957262	4.89e-10	2.69e-08
P34896	Q05086	0.9	SHMT1	UBE3A	Shmt1	Ube3a	0.976127	4.92e-12	1.02e-09
P23381	Q8IX04	0.9	WARS1	UEVLD	Wars1	Uevld	0.967683	5.4e-11	5.45e-09
Q8WVJ2	Q8WZ82	0.9	NUDCD2	OVCA2	Nudcd2	Ovca2	0.98179	5.74e-13	2.42e-10
Q8TCF1	Q96EK9	0.9	ZFAND1	KTI12	Zfand1	Kti12	0.959241	3.37e-10	2.05e-08
Q92552	Q9BRJ2	0.9	MRPS27	MRPL45	Mrps27	Mrpl45	0.9873	3.27e-14	3.89e-11
Q96DV4	Q9BRJ2	0.9	MRPL38	MRPL45	Mrpl38	Mrpl45	0.994846	2.46e-17	6.48e-13
Q01581	Q9BTE6	0.9	HMGCS1	AARSD1	Hmgcs1	Aarsd1	0.983167	3.07e-13	1.6e-10
Q5TBB1	Q9BWD1	0.9	RNASEH2B	ACAT2	Rnaseh2b	Acat2	0.95927	3.35e-10	2.04e-08
Q9BRJ2	Q9BYN8	0.9	MRPL45	MRPS26	Mrpl45	Mrps26	0.987265	3.34e-14	3.94e-11
Q9H4A4	Q9H8U3	0.9	RNPEP	ZFAND3	Rnpep	Zfand3	0.971745	1.87e-11	2.57e-09
Q9BRJ2	Q9H9J2	0.9	MRPL45	MRPL44	Mrpl45	Mrpl44	0.990992	2.12e-15	7.6e-12
Q96EK9	Q9HAB8	0.9	KTI12	PPCS	Kti12	Ppcs	0.953549	9.42e-10	4.37e-08
P18669	Q9HD15	0.9	PGAM1	SRA1	Pgam1	Sra1	0.976444	4.43e-12	9.48e-10
O75113	Q9NP79	0.9	N4BP1	VTA1	N4bp1	Vta1	0.977939	2.63e-12	6.66e-10
Q9BRJ2	Q9NP92	0.9	MRPL45	MRPS30	Mrpl45	Mrps30	0.984914	1.29e-13	9.21e-11
Q68CZ2	Q9NQW6	0.9	TNS3	ANLN	Tns3	Anln	0.957683	4.53e-10	2.54e-08
Q0VDG4	Q9NVG8	0.9	SCRN3	TBC1D13	Scrn3	Tbc1d13	0.965031	1.01e-10	8.51e-09
Q15527	Q9UBE0	0.9	SURF2	SAE1	Surf2	Sae1	0.953178	1e-09	4.58e-08
Q96EK9	Q9UNI6	0.9	KTI12	DUSP12	Kti12	Dusp12	0.962838	1.63e-10	1.2e-08
Q9BRJ2	Q9Y2R5	0.9	MRPL45	MRPS17	Mrpl45	Mrps17	0.975867	5.36e-12	1.08e-09
Q9BRJ2	Q9Y676	0.9	MRPL45	MRPS18B	Mrpl45	Mrps18b	0.954341	8.23e-10	3.95e-08
