## Supplemental Table 12 for "stem.MAP: Identification of cell-type-specific protein complexes in mammalian embryonic stem cells"

### Sheet: Overview
stem.MAP — clustering parameters
Clustering parameters chosen for stem.MAP and their evaluation on the test set
Tab	Rows	Description
Clutering confidence levels	2	Two groups of clustering parameters were chosen and
Column Descriptions
Column	Description
Confidence	Cluster confidence is divided into two types. High Precision paramters yield smaller and tightly linked high confidence clusters and high recall parameters yield larger, loosely linked clusters.
Weighted clique precision	Weighted average precision across all clique sizes (weights are determined by the number of complexes in each clique size)
Weighted clique recall	Weighted average recall across all clique sizes (weights are determined by the number of complexes in each clique size)
Grand F1 score	Average of the harmonic mean of precision and recall across all clique sizes
Total clusters	Total resulting clusters
Total proteins	Total unique proteins in the resulting clusters
Stem.MAP score threshold	stem.MAP confidence score at which the edges scoring equal to or higher than the threshold are clustered
ClusterOne density	Density is the average edge weight within the cluster with missing edges assumed to be zero. ClusterOne density is the minimum cluster density for a cluster to be included in the clustering process
ClusterOne overlap	Cluster similarity maximum threshold at which similar clusters above the threshold are merged.
MCL inflation	MCL paramter that controls the size and granularity of the cluster where higher inflation results in smaller and tightly connected clusters

### Sheet: stemmap_retrainv2_clustering
Confidence	Weighted clique precision	Weighted clique recall	Grand F1 score	Total clusters	Total proteins	Stem.MAP score threshold	ClusterOne density	ClusterOne overlap	MCL inflation
High Precision	0.93189	0.14455	0.254866	793	2051	0.987	0.35	0.7	7
High Recall	0.35906	0.370491	0.000377171	3198	8771	0.8	0.35	0.8	1.2
							0
